# The Universal Receptive System acts as a novel regulator in the production of antimicrobial and anticancer bioactive compounds by white blood cells

**DOI:** 10.1101/2024.12.17.628964

**Authors:** Victor Tetz, Kristina Kardava, Maria Vecherkovskaya, Alireza Khodadadi-Jamayran, Aristotelis Tsirigos, George Tetz

## Abstract

Despite recent advances, the regulation of anticancer and antimicrobial bioactive compound (AABC) production by leukocytes remains poorly understood. Here, we demonstrate that inactivation of the DNA- and RNA-based Teazeled receptors of the Universal Receptive System in human leukocytes generated so called “Leukocyte-Tells,” which showed enhanced AABC production. Comprehensive analysis of the AABCs produced by Leukocyte-Tells based on LC/MS identified 707 unique or differentially produced peptide or non-peptide metabolites. Functional testing demonstrated that many of these metabolites exhibited increased antibacterial, antifungal, and anticancer activities.

The AABCs produced by the Leukocyte-Tells were effective against different multidrug-resistant clinical isolates of fungi and gram-positive and gram-negative bacteria (including their biofilms), as well as various cancer cell lines, with >100,000-fold activity than AABCs derived from control leukocytes. Notably, the AABCs produced by the Leukocyte-Tells exhibited greater stability under adverse environmental conditions. Our findings highlight the important role of the Universal Receptive System in regulating AABC production through a process named here as cell genome memory management, offering new insights into immune functions and suggesting potential therapeutic applications.

**Summary:** The Universal Receptive System acts as a novel regulator of biosynthetic activity in leukocytes. Modulating the leukocyte Universal Receptive System by inactivating Teazeled receptors triggers the production of new compounds not observed in naïve cells. We refer to these TezR-modified cells as “Leukocyte-Tells.” Leukocytes produce unique metabolites with strong anticancer and antimicrobial activities. Reproducibility in generating leukocytes from the blood of different donors suggests that the observed alterations in cell activity were preprogrammed.
