## Supplementary Table 1 for "The Universal Receptive System acts as a novel regulator in the production of antimicrobial and anticancer bioactive compounds by white blood cells"

### Sheet: Table S1
Activity	Peptide	Peptide sequence	Log2FC	Refefence	Reference
*ANTICANCER*	Ala Ile	AI	1.31	https://pubmed.ncbi.nlm.nih.gov/19994857/	https://www.nature.com/articles/srep21359
*Angiotensin I-converting enzyme inhibitor 1*	Ala Val	AV	93.1	https://www.sciencedirect.com/science/article/abs/pii/S1756464615000997	https://www.nature.com/articles/srep21359
	Arg Pro	RP	0.9	https://pubmed.ncbi.nlm.nih.gov/6243277/	https://www.nature.com/articles/srep21359
	Asn Tyr	NY	1	https://www.sciencedirect.com/science/article/abs/pii/S0955286398000369	https://www.nature.com/articles/srep21359
	Asp Met	DM	1.62	https://pubmed.ncbi.nlm.nih.gov/16233562/	https://www.nature.com/articles/srep21359
	Asp Phe	DF	432.57	https://pubmed.ncbi.nlm.nih.gov/16233562/	https://www.nature.com/articles/srep21359
	Cys Phe	CF	0.87	https://www.sciencedirect.com/science/article/abs/pii/S1359511308000366	https://www.nature.com/articles/srep21359
	Gln Val	QV	1.09	https://pubmed.ncbi.nlm.nih.gov/21381782/	https://www.nature.com/articles/srep21359
	Glu Trp	EW	8.7	https://pubmed.ncbi.nlm.nih.gov/19895477/	https://www.nature.com/articles/srep21359
	His Phe	HF	0.5	https://pubmed.ncbi.nlm.nih.gov/23030610/	https://www.nature.com/articles/srep21359
	His Tyr	HY	99.5	https://pubmed.ncbi.nlm.nih.gov/7765503/	https://www.nature.com/articles/srep21359
	Lys Gly	KG	79.4	https://pubmed.ncbi.nlm.nih.gov/6243277/	https://www.nature.com/articles/srep21359
	Lys Phe	KF	1.71	https://pubmed.ncbi.nlm.nih.gov/15135150/	https://www.nature.com/articles/srep21359
	Phe Phe	FF	0.53	https://pubmed.ncbi.nlm.nih.gov/27719926/	https://www.nature.com/articles/srep21359
	Ser Tyr	SY	131.24	https://www.sciencedirect.com/science/article/abs/pii/S0955286398000369	https://www.nature.com/articles/srep21359
	Thr Lys	TK	1.73	https://pubmed.ncbi.nlm.nih.gov/16448176/	https://www.nature.com/articles/srep21359
	Trp Thr	WT	0.57	https://www.sciencedirect.com/science/article/abs/pii/S0308814612001884	https://www.nature.com/articles/srep21359
	Tyr Ala	YA	0.57	https://pubmed.ncbi.nlm.nih.gov/25140307/	https://www.nature.com/articles/srep21359
	Tyr Glu	YE	0.7	https://pubmed.ncbi.nlm.nih.gov/16448176/	https://www.nature.com/articles/srep21359
	Val Lys	VK	95.9	https://pubmed.ncbi.nlm.nih.gov/12093003/	https://www.nature.com/articles/srep21359
	Val Trp	VW	85.24	https://pubmed.ncbi.nlm.nih.gov/6776995/	https://www.nature.com/articles/srep21359
*Diffusible bitter peptide*	Arg Leu	RL	70.9	https://doi.org/10.1080/00021369.1968.10859141	https://www.ncbi.nlm.nih.gov/pmc/articles/PMC8978516/
	Gly Leu	GL	120.3	https://doi.org/10.1080/00021369.1968.10859141	https://www.ncbi.nlm.nih.gov/pmc/articles/PMC8978516/
	Leu Lys	LK	1.43	https://doi.org/10.1080/00021369.1968.10859141	https://www.ncbi.nlm.nih.gov/pmc/articles/PMC8978516/
	Pro Val	PV	79.5	https://www.jstage.jst.go.jp/article/bbb1961/42/3/42_3_607/_article	https://www.ncbi.nlm.nih.gov/pmc/articles/PMC8978516/
	Val Phe	VF	102.8	https://pubmed.ncbi.nlm.nih.gov/1158737/	https://www.ncbi.nlm.nih.gov/pmc/articles/PMC8978516/
*Bioactive peptides from amaranth seed*	Ile Arg	IR	88.3	https://pubmed.ncbi.nlm.nih.gov/18211015/	https://www.sciencedirect.com/science/article/abs/pii/S2212429219302305
	Lys Ala	KA	0.9	https://pubmed.ncbi.nlm.nih.gov/18211015/	https://www.sciencedirect.com/science/article/abs/pii/S2212429219302305
	Lys Lys	KK	2.78	https://pubmed.ncbi.nlm.nih.gov/18211015/	https://www.sciencedirect.com/science/article/abs/pii/S2212429219302305
	Pro Ala	PA	0.85	https://pubmed.ncbi.nlm.nih.gov/18211015/	https://www.sciencedirect.com/science/article/abs/pii/S2212429219302305
	Pro Pro Gly	PPG	79.1	https://pubmed.ncbi.nlm.nih.gov/18211015/	https://www.sciencedirect.com/science/article/abs/pii/S2212429219302305
	Val Val	VV	1.36	https://pubmed.ncbi.nlm.nih.gov/18211015/	https://www.sciencedirect.com/science/article/abs/pii/S2212429219302305
*Antimicrobial*	Glu Tyr	EY	0.67	https://pubmed.ncbi.nlm.nih.gov/31229668/	https://www.ncbi.nlm.nih.gov/pmc/articles/PMC7499352/
	Trp Phe	WF	0.51	https://pubmed.ncbi.nlm.nih.gov/24120705/	https://www.sciencedirect.com/science/article/abs/pii/S1099483123000160
*Other*
*Abiotic stress*	Glu Cys Glu	ECE	0.81	https://pubmed.ncbi.nlm.nih.gov/7773313/	https://www.mdpi.com/1422-0067/24/3/2430
*CHEMOKINE*	Lys Val	KV	6.6	https://pubmed.ncbi.nlm.nih.gov/9643629/	https://www.sciencedirect.com/science/article/abs/pii/B9780081027233002523
*Hepatoprotective peptide MAP2*	Leu Glu	LE	0.86	https://pubmed.ncbi.nlm.nih.gov/32466897/	https://pubmed.ncbi.nlm.nih.gov/32466897/
*NEUROACTIVE*	Phe Met	FM	0.84	https://pubmed.ncbi.nlm.nih.gov/7805888/	https://www.sciencedirect.com/science/article/abs/pii/B9780723607076500077
	Phe Tyr	FY	1.16	https://pubmed.ncbi.nlm.nih.gov/6776995/	https://www.sciencedirect.com/science/article/abs/pii/0014299979900700
	Tyr Phe	YF	0.65	https://pubmed.ncbi.nlm.nih.gov/7805888/	https://www.sciencedirect.com/science/article/abs/pii/B9780723607076500077
*ANTIDIABETES (type2)*	Ala Leu	AL	116.5	https://pubmed.ncbi.nlm.nih.gov/7826417/	https://www.nature.com/articles/s41574-020-0399-8
	Lys Leu	KL	0.86	https://pubmed.ncbi.nlm.nih.gov/29739605/	https://www.nature.com/articles/s41574-020-0399-8
	Met Met	MM	84.35	https://pubmed.ncbi.nlm.nih.gov/25577052/	https://www.nature.com/articles/s41574-020-0399-8
	Ser Leu	SL	0.79	https://pubmed.ncbi.nlm.nih.gov/12383874/	https://www.nature.com/articles/s41574-020-0399-8
*Antihyperuricemic*	Asp Asn Tyr	DNY	92.9	https://pubmed.ncbi.nlm.nih.gov/24588444/	https://www.sciencedirect.com/science/article/abs/pii/B978032391099600013X
*Antihypertensive*	Phe Gln	FQ	1.57	https://pubmed.ncbi.nlm.nih.gov/23432021/	https://www.ncbi.nlm.nih.gov/pmc/articles/PMC4307246/
*Antioxidative*	Thr Asp Tyr	TDY	72.7	https://pubmed.ncbi.nlm.nih.gov/25149015/	https://onlinelibrary.wiley.com/doi/10.1002/med.21986
	Thr Tyr	TY	129.7	https://pubmed.ncbi.nlm.nih.gov/30716976/	https://onlinelibrary.wiley.com/doi/10.1002/med.21986
*UNKNOWN FUNCTION*	Asp Glu Glu	DEE	73	https://pubmed.ncbi.nlm.nih.gov/10227142/
	Asp Leu	DL	1.21	https://pubmed.ncbi.nlm.nih.gov/1133278/
	Leu Gly	LG	99	https://pubmed.ncbi.nlm.nih.gov/7826417/
	Leu Ser	LS	0.63	https://pubmed.ncbi.nlm.nih.gov/1133278/
	Leu Thr	LT	12.5	https://pubmed.ncbi.nlm.nih.gov/7826417/
	Ser Pro Glu	SPE	95.3	https://pubmed.ncbi.nlm.nih.gov/10227142/
	Ser Val	SV	1.04	https://pubmed.ncbi.nlm.nih.gov/9643629/
	Trp Met	WM	1.34	https://ift.onlinelibrary.wiley.com/doi/10.1111/j.1365-2621.2003.tb12300.x
	Val Leu Ser Pro Ala	VLSPA	50.3	https://pubmed.ncbi.nlm.nih.gov/9643629/
*NOT DESCRIBED*	Ala Arg Asp	ARD	0.529046
	Ala Arg Pro Lys Leu	ARPKL	0.557951
	Ala Asp Thr Arg	ADTR	58.58
	Ala Gly Leu Val Ser	AGLVS	10.1598
	Ala His Thr Lys	AHTK	63.12
	Ala Ile Cys Glu	AICE	66.51
	Ala Leu Gly Ile Ser	ALGIS	109.23
	Ala Leu Val Arg	ALVR	80.82
	Ala Lys Asn Asn Thr	AKNNT	0.534721
	Ala Pro Ala	APA	96.17
	Ala Ser Phe Glu	ASFE	73.05
	Ala Ser Tyr Glu	ASYE	79.38
	Ala Thr Leu Asp	ATLD	52.41
	Ala Val His	AVH	1.56276
	Arg Asn	RN	86.6
	Arg Gln Asp Lys	RQDK	0.50602
	Arg Gln Leu	RQL	0.642316
	Arg Gly Glu Val Leu	RGEVL	92.08
	Arg Ile	RI	0.899511
	Arg Leu Asn Arg	RLNR	80.25
	Arg Lys	RK	108.39
	Arg Lys Glu Val Tyr	RKEVY	96.57
	Arg Lys Ile	RKI	29.31
	Arg Lys Leu	RKL	74.01
	Arg Met	RM	1.40834
	Arg Phe Val Asp	RFVD	19.2451
	Arg Tyr Asn Glu	RYNE	77.81
	Arg Val	RV	81.24
	Asn Ala Leu Ala His	NALAH	74.09
	Asn Arg His Glu	NRHE	48.29
	Asn Asn Leu Asn Val	NNLNV	105.63
	Asn Asp Leu Asp	NDLD	14.12
	Asn Asp Tyr	NDY	68.42
	Asn Gln Val Lys	NQVK	82.71
	Asn Glu Lys	NEK	65.83
	Asn Glu Phe Lys	NEFK	85.92
	Asn Ile Glu Arg	NIER	91.4
	Asn Leu Pro Ile Asn	NLPIN	96.12
	Asn Lys Arg Asp	NKRD	103.04
	Asn Pro Asp	NPD	74.08
	Asn Thr Ile Arg	NTIR	63.72
	Asn Val Ile Glu	NVIE	99.34
	Asp Arg Ala	DRA	85.41
	Asp Asn Tyr Lys	DNYK	96.72
	Asp Asp Glu	DDE	66.95
	Asp Glu Asn	DEN	1.51825
	Asp Ile Asp	DID	0.641949
	Asp Ile Cys	DIC	1.95483
	Asp Leu Ala Glu	DLAE	78.67
	Asp Lys Lys	DKK	2.08183
	Asp Met Glu	DME	2.02247
	Asp Ser Asn Lys	DSNK	98.26
	Asp Tyr Asp	DYD	72.04
	Asp Tyr Gln	DYQ	82.43
	Asp Tyr Glu	DYE	79.37
	Asp Tyr Ser	DYS	72.96
	Asp Val Asp	DVD	0.581288
	Cys Asp Pro Gly Tyr Ile Gly Ser Arg	CDPGYIGSR	89.2
	Cys Lys	CK	67.51
	Cys Met Ala	CMA	96
	Cys Met Ser	CMS	62.81
	Cys Thr Met	CTM	101.18
	Cys Tyr	CY	60.33
	Cys Tyr Asn	CYN	41.27
	Cys Tyr Cys	CYC	83.74
	Gln Asn Met	QNM	1.04812
	Gln Asp Leu Glu	QDLE	87.38
	Gln Asp Val	QDV	108.98
	Gln Glu Leu Glu	QELE	89.7
	Gln Glu Met	QEM	1.28921
	Gln Glu Ser	QES	76.35
	Gln His Val Glu	QHVE	119.77
	Gln Ile Tyr Glu	QIYE	49.11
	Gln Ile Val Glu	QIVE	69.46
	Gln Tyr	QY	1.0544
	Gln Val Asp Glu	QVDE	78.87
	Gln Val Glu Arg	QVER	108.2
	Gln Val Lys Glu Leu	QVKEL	90.82
	Gln Val Tyr Asp	QVYD	72.88
	Glu Ala Asp	EAD	57.86
	Glu Asn Val Glu	ENVE	0.985491
	Glu Gln Lys Arg	EQKR	80.3
	Glu Gln Met	EQM	76.74
	Glu Gln Phe Arg	EQFR	70.36
	Glu Glu Tyr	EEY	71.39
	Glu Gly Gln Arg Val	EGQRV	0.688246
	Glu Ile Arg Glu	EIRE	91.01
	Glu Ile Asn Lys	EINK	101.14
	Glu Leu Arg	ELR	0.506691
	Glu Lys Leu Asp	EKLD	1.31584
	Glu Lys Ser Glu	EKSE	54.85
	Glu Met Leu Val Ala	EMLVA	1.37356
	Glu Phe Ser Glu	EFSE	66.92
	Glu Thr	ET	99.37
	Glu Thr Gly	ETG	88.6
	Glu Thr His Glu	ETHE	44.8112
	Glu Thr Phe Arg	ETFR	91.8
	Glu Thr Tyr Glu	ETYE	86.17
	Glu Thr Val Arg	ETVR	53.51
	Glu Tyr Glu	EYE	20.47
	Glu Val Ile Glu	EVIE	112.56
	Glu Val Lys Arg	EVKR	0.560413
	Gly Glu Tyr Ser Val	GEYSV	93.89
	Gly Glu Val	GEV	0.808915
	Gly Gly His	GGH	70.8
	Gly Phe	GF	0.668285
	Gly Phe Asn Thr Phe	GFNTF	77.29
	Gly Pro Val Asp His	GPVDH	112.2
	Gly Thr Ala	GTA	9.18
	Gly Val Ala Asp Val	GVADV	86.1
	Gly Val Lys	GVK	65.74
	His Ala Ser Leu Asp	HASLD	82.23
	His Arg	HR	93.84
	His Asp Gln	HDQ	6.18971
	His Gln Asn Glu	HQNE	79.26
	His Glu Thr Lys	HETK	68.75
	His Ile Glu	HIE	1.13236
	His Leu Thr Lys	HLTK	1.87226
	His Leu Tyr Lys	HLYK	94.14
	His Met Arg	HMR	81.64
	His Phe Arg Asp	HFRD	79.32
	His Phe Asp	HFD	43.29
	His Val Met	HVM	93.49
	Ile Arg Asn Asp	IRND	94.07
	Ile Asn Val Asp	INVD	100.52
	Ile His Ala Glu	IHAE	75.98
	Ile Ile	II	0.94765
	Ile Leu Lys	ILK	1.33807
	Ile Lys	IK	2.3473
	Ile Met	IM	0.56068
	Ile Ser	IS	0.550616
	Ile Ser Thr Glu	ISTE	77.83
	Ile Tyr Phe	IYF	64.94
	Ile Val Leu Glu	IVLE	20.0917
	Ile Val Lys	IVK	4.89556
	Leu Asn Arg Glu	LNRE	0.623525
	Leu Asp His Arg	LDHR	31.0403
	Leu Gln	LQ	12.75
	Leu Gln Asn Arg	LQNR	72.51
	Leu Glu Lys Glu	LEKE	90.61
	Leu Ile Ser Glu	LISE	94.86
	Leu Lys Val Glu	LKVE	79.12
	Leu Phe Ile Asp	LFID	83.02
	Leu Ser Glu Lys	LSEK	1.32526
	Leu Trp Tyr	LWY	1.80084
	Leu Tyr Lys Glu	LYKE	92.66
	Leu Val Lys Arg	LVKR	75.09
	Lys Ala Leu	KAL	1.92957
	Lys Asn	KN	1.81896
	Lys Asp Thr Lys	KDTK	98.59
	Lys Cys Cys	KCC	55.54
	Lys Gln Ala Gly Asp Val	KQAGDV	71
	Lys Glu Ser Leu Ser	KESLS	1.52407
	Lys Glu Thr Glu	KETE	92.93
	Lys Gly Lys	KGK	87.52
	Lys Ile Val Lys	KIVK	74.72
	Lys Lys Lys	KKK	70.92
	Lys Tyr Ala Asp	KYAD	94.63
	Met Asn	MN	106.25
	Met Asp Glu	MDE	80.34
	Met His	MH	102.45
	Met Thr	MT	1.84093
	Phe Arg Ala Asp	FRAD	95.89
	Phe Asn Ile Glu	FNIE	69.94
	Phe Asp Tyr	FDY	83.62
	Phe Gln Ala Arg	FQAR	68.63
	Phe Gly Phe Gly	FGFG	59.34
	Phe Lys Glu Lys	FKEK	78.8
	Phe Lys Val Glu	FKVE	106.05
	Phe Phe His	FFH	80.82
	Phe Ser Leu Phe Asp	FSLFD	78.51
	Phe Ser Tyr Asp	FSYD	93.31
	Phe Tyr Val Lys	FYVK	65.76
	Phe Val Ser Arg	FVSR	99.24
	Pro Asp	PD	4.43928
	Pro Glu Glu	PEE	0.858832
	Ser Ala Asn Asp	SAND	57.74
	Ser Asn Tyr	SNY	75.4
	Ser Gln	SQ	0.809497
	Ser Gln Leu Lys	SQLK	74.79
	Ser Glu Phe Arg	SEFR	81.84
	Ser His Ala Lys	SHAK	81.82
	Ser His Gln Glu	SHQE	29.81
	Ser Ile Phe Glu	SIFE	99.19
	Ser Leu Arg Glu	SLRE	69.2
	Ser Leu Glu Asp	SLED	54.99
	Ser Trp	SW	3.31591
	Thr Asn Phe Asp	TNFD	66.93
	Thr Gln	TQ	66.33
	Thr Glu Glu	TEE	2.13306
	Thr Glu Ser	TES	75.75
	Thr Gly Ala Ala Glu	TGAAE	96.57
	Thr Ile	TI	0.593692
	Thr Leu	TL	115.92
	Thr Leu Asp Glu	TLDE	92.58
	Thr Lys Asn Glu	TKNE	94.28
	Thr Met	TM	120.52
	Thr Pro Ser Cys Asn	TPSCN	90.18
	Thr Thr Gly Leu Ile	TTGLI	82.85
	Thr Tyr Leu Glu	TYLE	82.27
	Thr Val Leu Thr Ser	TVLTS	1.58303
	Tyr Ala Glu Leu Arg	YAELR	0.765392
	Tyr Arg Leu Ile Val	YRLIV	0.760106
	Tyr Asp Asp	YDD	65.04
	Tyr Asp Ile Lys	YDIK	105.77
	Tyr Asp Ser	YDS	0.983886
	Tyr Cys	YC	75.65
	Tyr Gln Asn Glu	YQNE	55.82
	Tyr Glu Cys	YEC	1.71829
	Tyr Ile Arg Asp	YIRD	66.79
	Tyr Met	YM	16.9
	Tyr Ser Glu Lys	YSEK	117.75
	Val Ala Ser Asp	VASD	7.37
	Val Arg Glu Glu	VREE	75.65
	Val Arg Thr Asp	VRTD	1.78107
	Val Gln Arg	VQR	1.27326
	Val Glu Thr Glu	VETE	69.75
	Val Gly Ala	VGA	1.63409
	Val His	VH	0.864706
	Val Ile	VI	0.62274
	Val Ile Leu Asp	VILD	94.71
	Val Ile Val	VIV	34.43
	Val Ile Val Leu Leu	VIVLL	85.54
	Val Leu Lys	VLK	0.81546
	Val Leu Ser Asp	VLSD	66.26
	Val Thr	VT	1.55663
	Val Tyr Leu Arg	VYLR	88.54
	Val Val Lys	VVK	75.8
