## Supplementary Table 2 for "The Universal Receptive System acts as a novel regulator in the production of antimicrobial and anticancer bioactive compounds by white blood cells"

### Sheet: Table S2
Activity	Characteristics	Metabolite	log2fold change	References	References
anticancer and antimicrobial	Unique	18α-GLYCYRRHETINIC ACID	56.65	https://www.ncbi.nlm.nih.gov/pmc/articles/PMC10005454/ https://www.ncbi.nlm.nih.gov/pmc/articles/PMC9596789/ https://pubmed.ncbi.nlm.nih.gov/27520483/ https://www.frontiersin.org/journals/pharmacology/articles/10.3389/fphar.2022.1018974/full https://www.ncbi.nlm.nih.gov/pmc/articles/PMC8548027/ https://pubmed.ncbi.nlm.nih.gov/38383823/	https://www.ncbi.nlm.nih.gov/pmc/articles/PMC10005454/ https://www.ncbi.nlm.nih.gov/pmc/articles/PMC9596789/ https://pubmed.ncbi.nlm.nih.gov/27520483/ https://www.frontiersin.org/journals/pharmacology/articles/10.3389/fphar.2022.1018974/full https://www.ncbi.nlm.nih.gov/pmc/articles/PMC8548027/ https://pubmed.ncbi.nlm.nih.gov/38383823/
		2,4-Dihydroxy-2,5-dimethyl-3(2H)-furanone	25.15	https://www.nature.com/articles/s41598-022-09993-1 https://www.ncbi.nlm.nih.gov/pmc/articles/PMC9607359/ https://www.ncbi.nlm.nih.gov/pmc/articles/PMC5836361/	https://www.nature.com/articles/s41598-022-09993-1 https://www.ncbi.nlm.nih.gov/pmc/articles/PMC9607359/ https://www.ncbi.nlm.nih.gov/pmc/articles/PMC5836361/
		Lauric acid	19.23	https://www.ncbi.nlm.nih.gov/pmc/articles/PMC5601385/ https://www.nature.com/articles/s41598-024-60046-1 https://journals.sagepub.com/doi/full/10.1177/0960327119839185	https://www.ncbi.nlm.nih.gov/pmc/articles/PMC5601385/ https://www.nature.com/articles/s41598-024-60046-1 https://journals.sagepub.com/doi/full/10.1177/0960327119839185
		RAMIFENAZONE	71.62	https://pubchem.ncbi.nlm.nih.gov/compound/5037	https://www.ncbi.nlm.nih.gov/pmc/articles/PMC11048033/
		RHAPONTIN	44.78	https://pubchem.ncbi.nlm.nih.gov/compound/637213	https://www.sciencedirect.com/science/article/abs/pii/S1567576916304805 https://www.sciencedirect.com/science/article/pii/S0753332223009022
		5S-hydroxy-12-oxo-6Z,8E,10E,14Z-eicosatetraenoic acid	37.3	https://www.ncbi.nlm.nih.gov/pmc/articles/PMC7466732/	https://www.ncbi.nlm.nih.gov/pmc/articles/PMC7466732/
		Castanospermine	37.23	https://pubchem.ncbi.nlm.nih.gov/compound/54445	https://www.sciencedirect.com/science/article/abs/pii/S0166354213002611 https://www.ncbi.nlm.nih.gov/pmc/articles/PMC3790671/
		Cytidine	16.4	https://pubchem.ncbi.nlm.nih.gov/bioassay/1259253 https://pubchem.ncbi.nlm.nih.gov/bioassay/660866	https://www.ncbi.nlm.nih.gov/pmc/articles/PMC7717319/
		dTMP	57.94	https://pubchem.ncbi.nlm.nih.gov/bioassay/210898	https://pubmed.ncbi.nlm.nih.gov/12930144/ https://www.nature.com/articles/s41598-022-24706-4
		5-Ethyl-2'-deoxyuridine	57.13	https://pubchem.ncbi.nlm.nih.gov/compound/66377	https://jeccr.biomedcentral.com/articles/10.1186/s13046-022-02485-0
		Glaucarubin	67.36	https://pubchem.ncbi.nlm.nih.gov/compound/441794	https://pubmed.ncbi.nlm.nih.gov/33567682/
		SELAMECTIN	53.24	https://pubchem.ncbi.nlm.nih.gov/compound/9578507	https://www.ncbi.nlm.nih.gov/pmc/articles/PMC8117216/ https://www.mdpi.com/1422-0067/23/2/771
	dif. expressed	(α)-Jasmonic Acid	2.25028	https://www.ncbi.nlm.nih.gov/pmc/articles/PMC8395089/ https://pubmed.ncbi.nlm.nih.gov/31013972/	https://www.ncbi.nlm.nih.gov/pmc/articles/PMC8395089/ https://pubmed.ncbi.nlm.nih.gov/31013972/
		1-Acetylindole	0.611861	https://fjps.springeropen.com/articles/10.1186/s43094-020-00141-y https://pubmed.ncbi.nlm.nih.gov/32688198/	https://fjps.springeropen.com/articles/10.1186/s43094-020-00141-y https://pubmed.ncbi.nlm.nih.gov/32688198/
		ROSOLIC ACID	4.81313	https://pubchem.ncbi.nlm.nih.gov/bioassay/1755693 https://www.mdpi.com/1661-3821/2/3/18	https://pubmed.ncbi.nlm.nih.gov/33152241/ https://www.mdpi.com/1661-3821/2/3/18
anticancer, antiviral	dif. expressed	LANATOSIDE C	1.02968	https://pubmed.ncbi.nlm.nih.gov/25251726/ https://www.frontiersin.org/journals/pharmacology/articles/10.3389/fphar.2023.1098915/full	https://pubmed.ncbi.nlm.nih.gov/25251726/ https://www.frontiersin.org/journals/pharmacology/articles/10.3389/fphar.2023.1098915/full
			1.05801	https://pubmed.ncbi.nlm.nih.gov/36912768/	https://pubmed.ncbi.nlm.nih.gov/36912768/ https://pubchem.ncbi.nlm.nih.gov/bioassay/179
Antiinflamatory active in cancer	Unique	2-(4-Isobutylphenyl)propanoic acid	52.39	https://pubchem.ncbi.nlm.nih.gov/compound/3672	https://www.spandidos-publications.com/or/13/4/559 https://www.ncbi.nlm.nih.gov/pmc/articles/PMC7177823/
Anticancer	Unique	2-Imino-4-methylpiperidine	41.91	https://www.ncbi.nlm.nih.gov/pmc/articles/PMC8776707/ https://www.ncbi.nlm.nih.gov/pmc/articles/PMC9917539/	https://www.ncbi.nlm.nih.gov/pmc/articles/PMC8776707/ https://www.ncbi.nlm.nih.gov/pmc/articles/PMC9917539/
		2,2'-Bipyridylamine	37.3	https://pubmed.ncbi.nlm.nih.gov/36522290/ https://pubmed.ncbi.nlm.nih.gov/33081686/	https://pubmed.ncbi.nlm.nih.gov/36522290/ https://pubmed.ncbi.nlm.nih.gov/33081686/
		3-Amino-3-(4-hydroxyphenyl)propanoate	64.08	https://www.mdpi.com/1420-3049/29/13/3125 https://www.ncbi.nlm.nih.gov/pmc/articles/PMC11243380/	https://www.mdpi.com/1420-3049/29/13/3125 https://www.ncbi.nlm.nih.gov/pmc/articles/PMC11243380/
		3,4-Dihydroxybenzaldehyde	11.46	https://www.ncbi.nlm.nih.gov/pmc/articles/PMC7144403/ https://www.ncbi.nlm.nih.gov/pmc/articles/PMC8875385/ https://pubmed.ncbi.nlm.nih.gov/34773916/	https://www.ncbi.nlm.nih.gov/pmc/articles/PMC7144403/ https://www.ncbi.nlm.nih.gov/pmc/articles/PMC8875385/ https://pubmed.ncbi.nlm.nih.gov/34773916/
		3',4'-(Methylenedioxy)acetophenone	73.62	https://www.ncbi.nlm.nih.gov/pmc/articles/PMC7412228/	https://www.ncbi.nlm.nih.gov/pmc/articles/PMC7412228/
		4-Hydroxybenzaldehyde	62.3	https://pubchem.ncbi.nlm.nih.gov/bioassay/648326 https://pubchem.ncbi.nlm.nih.gov/bioassay/648329 https://pubchem.ncbi.nlm.nih.gov/bioassay/648327	https://www.nature.com/articles/s41598-017-14368-y https://www.ncbi.nlm.nih.gov/pmc/articles/PMC7066436/
		7-METHOXYCHROMONE	44.96	https://pubmed.ncbi.nlm.nih.gov/32277664/	https://pubmed.ncbi.nlm.nih.gov/32277664/
		Aminopterin	17.23	https://pubchem.ncbi.nlm.nih.gov/compound/169371	https://pubchem.ncbi.nlm.nih.gov/compound/169371
		Anhydrotetracycline	82.55	https://pubchem.ncbi.nlm.nih.gov/compound/54675758	https://www.sciencedirect.com/science/article/abs/pii/B008045044X002212
		Arachidonic Acid (peroxide free)	24.67	https://aacrjournals.org/cancerres/article/59/19/5047/505604/Induction-of-Apoptosis-by-Arachidonic-Acid-in https://www.pnas.org/doi/10.1073/pnas.200367597	https://aacrjournals.org/cancerres/article/59/19/5047/505604/Induction-of-Apoptosis-by-Arachidonic-Acid-in https://www.pnas.org/doi/10.1073/pnas.200367597
		N-(2-(Methylamino)ethyl)-5-isoquinolinesulfonamide	50.48	https://pubchem.ncbi.nlm.nih.gov/bioassay/2322 https://pubchem.ncbi.nlm.nih.gov/bioassay/435129	https://www.nature.com/articles/s41416-019-0629-9 https://pubmed.ncbi.nlm.nih.gov/25662617/
		Hexythiazox	23.36	https://pubchem.ncbi.nlm.nih.gov/bioassay/743199 https://pubchem.ncbi.nlm.nih.gov/bioassay/743080	https://www.nature.com/articles/s41416-022-02096-8 https://breast-cancer-research.biomedcentral.com/articles/10.1186/s13058-021-01462-3
		Hydroxyflutamide	83.56	https://pubchem.ncbi.nlm.nih.gov/bioassay/241409	https://www.ncbi.nlm.nih.gov/pmc/articles/PMC7408918/
		Indole	55.61	https://pubchem.ncbi.nlm.nih.gov/bioassay/652686	https://pubchem.ncbi.nlm.nih.gov/bioassay/652686
		IRIDIN	60.33	https://pubmed.ncbi.nlm.nih.gov/34068568/	https://pubmed.ncbi.nlm.nih.gov/34068568/
		Isoalantolactone	18.37	https://www.ncbi.nlm.nih.gov/pmc/articles/PMC7932101/ https://www.nature.com/articles/s41401-018-0061-3 https://www.ncbi.nlm.nih.gov/pmc/articles/PMC9133875/	https://www.ncbi.nlm.nih.gov/pmc/articles/PMC7932101/ https://www.nature.com/articles/s41401-018-0061-3 https://www.ncbi.nlm.nih.gov/pmc/articles/PMC9133875/
		L-Ornithine	40.65	https://pubchem.ncbi.nlm.nih.gov/bioassay/1117343	https://pubchem.ncbi.nlm.nih.gov/bioassay/1117343
		Myricetin	50.35	https://pubchem.ncbi.nlm.nih.gov/bioassay/298 https://pubchem.ncbi.nlm.nih.gov/bioassay/429	https://www.ncbi.nlm.nih.gov/pmc/articles/PMC10253333/ https://cancerci.biomedcentral.com/articles/10.1186/s12935-022-02663-2 https://www.frontiersin.org/journals/oncology/articles/10.3389/fonc.2022.903394/full https://pubs.rsc.org/en/content/articlelanding/2016/mb/c6mb00218h
		N1-Acetylspermine	62.27	https://pubchem.ncbi.nlm.nih.gov/bioassay/162585	https://pubmed.ncbi.nlm.nih.gov/11738568/
		Norfluoxetine	88.51	https://pubchem.ncbi.nlm.nih.gov/bioassay/576612 https://pubchem.ncbi.nlm.nih.gov/bioassay/624218	https://www.nature.com/articles/s41419-019-1429-0 https://www.sciencedirect.com/science/article/pii/S2211383523001600
		OXYQUINOLINE	39.93	https://pubchem.ncbi.nlm.nih.gov/gene/3725	https://jeccr.biomedcentral.com/articles/10.1186/s13046-020-01686-9
		Psammaplin A	9.47	https://pubs.acs.org/doi/10.1021/jm2016182	https://www.ncbi.nlm.nih.gov/pmc/articles/PMC7812609/
		Ribothymidine	63.87	https://pubchem.ncbi.nlm.nih.gov/compound/445408	https://www.mdpi.com/1422-0067/23/20/12566
		Ser-Ala-OH	34.92	https://pubchem.ncbi.nlm.nih.gov/compound/7009579	https://www.ncbi.nlm.nih.gov/pmc/articles/PMC3507493/ https://www.ncbi.nlm.nih.gov/pmc/articles/PMC11239739/
		(2S)-2-amino-5-(1-aminobut-3-enylideneamino)pentanoic Acid	76.46	https://pubchem.ncbi.nlm.nih.gov/compound/447181	https://www.ncbi.nlm.nih.gov/pmc/articles/PMC3588580/
		Carmamycin A	115.07	https://www.ncbi.nlm.nih.gov/pmc/articles/PMC10518895/ https://www.ncbi.nlm.nih.gov/pmc/articles/PMC8662527/	https://www.ncbi.nlm.nih.gov/pmc/articles/PMC10518895/ https://www.ncbi.nlm.nih.gov/pmc/articles/PMC8662527/
		beta-Alanyl-L-histidine	16.13	https://pubchem.ncbi.nlm.nih.gov/compound/439224	https://www.mdpi.com/2073-4409/12/22/2592
		Desacetylvindoline	59.92	https://pubchem.ncbi.nlm.nih.gov/compound/260534	https://www.sciencedirect.com/science/article/abs/pii/S0031942212002129
		DIHYDROFLAVOPEREIRINE	36.94	https://pubchem.ncbi.nlm.nih.gov/compound/176824	https://www.ncbi.nlm.nih.gov/pmc/articles/PMC8076722/ https://www.ncbi.nlm.nih.gov/pmc/articles/PMC6678721/
		N'1,N'3-dimethyl-N'1,N'3-di(phenylcarbonothioyl)malonohydrazide	32.73	https://pubchem.ncbi.nlm.nih.gov/compound/300471	https://jeccr.biomedcentral.com/articles/10.1186/s13046-022-02485-0
		3-[2-methyl-5-(piperidine-1-sulfonyl)furan-3-yl]-1-phenylurea	60.17	https://pubchem.ncbi.nlm.nih.gov/compound/2810413	https://www.nature.com/articles/s41417-024-00808-1 https://www.ncbi.nlm.nih.gov/pmc/articles/PMC7184194/
		SPIPERONE	62.15	https://pubchem.ncbi.nlm.nih.gov/compound/5265	https://link.springer.com/article/10.1007/s10517-024-06191-z https://www.frontiersin.org/journals/oncology/articles/10.3389/fonc.2020.562196/full
		Suberohydroxamic Acid	76.13	https://pubchem.ncbi.nlm.nih.gov/compound/5173	https://www.pnas.org/doi/full/10.1073/pnas.052702999 https://www.nature.com/articles/6603463
		4'-Demethylepipodophyllotoxin 9-(4,6-O-2-thenylidene-beta-D-glucopyranoside)	42.4	https://pubchem.ncbi.nlm.nih.gov/compound/452548	https://www.nature.com/articles/s41419-024-06694-7
		Tenovin-1	36.09	https://pubchem.ncbi.nlm.nih.gov/compound/1013376	https://www.ncbi.nlm.nih.gov/pmc/articles/PMC2742717/
		Thapsigargin	117.41	https://pubchem.ncbi.nlm.nih.gov/compound/446378	https://www.nature.com/articles/srep35196 https://pubmed.ncbi.nlm.nih.gov/33374919/
		Vincristine	96.21	https://pubchem.ncbi.nlm.nih.gov/compound/5978	https://pubchem.ncbi.nlm.nih.gov/compound/5978
	dif. expressed	1-Benzylimidazole	2.41603	https://onlinelibrary.wiley.com/doi/abs/10.1002/tox.24050 https://link.springer.com/article/10.1007/s11030-024-10907-8	https://onlinelibrary.wiley.com/doi/abs/10.1002/tox.24050 https://link.springer.com/article/10.1007/s11030-024-10907-8
		1,2-Di(2-pyridyl)ethylene	0.68895	https://pubchem.ncbi.nlm.nih.gov/bioassay/1768	https://pubmed.ncbi.nlm.nih.gov/16239140/
		5-Hydroxy-L-tryptophan	3.01771	https://www.ncbi.nlm.nih.gov/pmc/articles/PMC9214382/	https://www.ncbi.nlm.nih.gov/pmc/articles/PMC9214382/
		5-Methoxy-DL-tryptophan	0.503619	https://pubchem.ncbi.nlm.nih.gov/bioassay/2147	https://www.nature.com/articles/s41392-022-01145-1
		ACETANILIDE	1.14896	https://www.ncbi.nlm.nih.gov/pmc/articles/PMC9643967/	https://www.ncbi.nlm.nih.gov/pmc/articles/PMC9643967/
		2-[(1-{3-[4-(Biphenyl-4-ylcarbonyl)-2-propylphenoxy]propyl}-1,2,3,4-tetrahydroquinolin-5-yl)oxy]-2-methylpropanoic acid	0.618963	https://pubchem.ncbi.nlm.nih.gov/bioassay/414708	https://www.frontiersin.org/journals/endocrinology/articles/10.3389/fendo.2021.624112/full
		dimethylamino)ethyl]-N-methyl-4-[[[[4-[4-(4-morpholinyl)-7-(2,2,2-trifluoroethyl)-7H-pyrrolo[2,3-d]pyrimidin-2-yl]phenyl]amino]carbonyl]amino]-benzamide	0.78872	https://pubchem.ncbi.nlm.nih.gov/bioassay/1918974 https://pubchem.ncbi.nlm.nih.gov/bioassay/473392	https://pubmed.ncbi.nlm.nih.gov/28899971/ https://pubmed.ncbi.nlm.nih.gov/20334367/
		(z)-2-methoxy-5-(3,4,5-trimethoxystyryl)phenol	0.778814	https://www.ncbi.nlm.nih.gov/pmc/articles/PMC7321081/ https://www.nature.com/articles/srep28139	https://www.ncbi.nlm.nih.gov/pmc/articles/PMC7321081/ https://www.nature.com/articles/srep28139
		DEGUELIN(-)	2.90063	https://www.ncbi.nlm.nih.gov/pmc/articles/PMC7035355/ https://www.sciencedirect.com/science/article/abs/pii/B9780128123737000140	https://www.ncbi.nlm.nih.gov/pmc/articles/PMC7035355/ https://www.sciencedirect.com/science/article/abs/pii/B9780128123737000140
		Ginkgolide C	0.587709	https://www.ncbi.nlm.nih.gov/pmc/articles/PMC7664003/ https://pubmed.ncbi.nlm.nih.gov/34273236/	https://www.ncbi.nlm.nih.gov/pmc/articles/PMC7664003/ https://pubmed.ncbi.nlm.nih.gov/34273236/
		Quinoline alkaloid	1.60716	https://pubchem.ncbi.nlm.nih.gov/compound/441073	https://www.sciencedirect.com/science/article/pii/S1878535222004841
		Tebufenpyrad	0.513376	https://pubchem.ncbi.nlm.nih.gov/bioassay/743042	https://translational-medicine.biomedcentral.com/articles/10.1186/s12967-024-04878-5
		2-Hydroxycinnamic acid	0.676314	https://pubchem.ncbi.nlm.nih.gov/compound/637540	https://www.ncbi.nlm.nih.gov/pmc/articles/PMC8903240/ https://www.ncbi.nlm.nih.gov/pmc/articles/PMC9830577/776/
		Deoxyinosine	0.883134	https://pubchem.ncbi.nlm.nih.gov/bioassay/686979	https://www.nature.com/articles/srep32849
		L-Arginine	0.735796	https://pubchem.ncbi.nlm.nih.gov/compound/6322	https://www.frontiersin.org/journals/oncology/articles/10.3389/fonc.2018.00067/full https://www.ncbi.nlm.nih.gov/pmc/articles/PMC8306961/
		Lumichrome	1.5701	https://pubchem.ncbi.nlm.nih.gov/compound/5326566	https://pubmed.ncbi.nlm.nih.gov/31074646/
		trans-Cinnamic acid	0.528815	https://pubchem.ncbi.nlm.nih.gov/compound/444539	https://jeccr.biomedcentral.com/articles/10.1186/1756-9966-32-31 https://www.ncbi.nlm.nih.gov/pmc/articles/PMC7460980/
Antimicrobial	Unique	4-formyl Indole	54.9	https://pubchem.ncbi.nlm.nih.gov/bioassay/1919862	https://pubmed.ncbi.nlm.nih.gov/37943932/
		Apigenin 7-O-glucoside	75.48	https://www.ncbi.nlm.nih.gov/pmc/articles/PMC4307331/ https://pubmed.ncbi.nlm.nih.gov/37070126/	https://www.ncbi.nlm.nih.gov/pmc/articles/PMC4307331/ https://pubmed.ncbi.nlm.nih.gov/37070126/
		2-[1-[(4-chlorophenyl)-oxomethyl]-5-methoxy-2-methyl-3-indolyl]-1-(4-morpholinyl)ethanone is a N-acylindole	53.94	https://pubchem.ncbi.nlm.nih.gov/bioassay/1815	https://pubmed.ncbi.nlm.nih.gov/18579783/
		LEOIDIN DIMETHYL ETHER	26.36	https://pubs.rsc.org/en/content/articlelanding/1986/p1/p19860001491 https://journals.asm.org/doi/full/10.1128/aac.00800-16 https://pubmed.ncbi.nlm.nih.gov/23571415/	https://pubs.rsc.org/en/content/articlelanding/1986/p1/p19860001491 https://journals.asm.org/doi/full/10.1128/aac.00800-16 https://pubmed.ncbi.nlm.nih.gov/23571415/
		mafenide	40.43	https://pubchem.ncbi.nlm.nih.gov/bioassay/1291363	https://pubmed.ncbi.nlm.nih.gov/26972117/
		Met-Nap-OH	30.83	https://www.ncbi.nlm.nih.gov/pmc/articles/PMC2189417/	https://www.ncbi.nlm.nih.gov/pmc/articles/PMC2189417/
		N8-Acetylspermidine	49.54	https://pubchem.ncbi.nlm.nih.gov/compound/123689	https://www.ncbi.nlm.nih.gov/pmc/articles/PMC3715397/
		OXOLINIC ACID	79.17	https://pubchem.ncbi.nlm.nih.gov/compound/Oxolinic-Acid
		5S,12R,20-trihydroxy-6Z,8E,10E,14Z-eicosatetraenoic acid	31.88	https://pubchem.ncbi.nlm.nih.gov/compound/5280745	https://academic.oup.com/jleukbio/article-abstract/105/6/1131/6935687
		9(S)-HETE	7.02	https://pubchem.ncbi.nlm.nih.gov/compound/5283167	https://pubmed.ncbi.nlm.nih.gov/9568715/
		Kifunensine	55.96	https://pubchem.ncbi.nlm.nih.gov/compound/130611	https://pubmed.ncbi.nlm.nih.gov/37218360/
		Minocycline	69.78	https://pubchem.ncbi.nlm.nih.gov/compound/54675783
		Taurocholic acid	83.95	https://pubchem.ncbi.nlm.nih.gov/compound/6675	https://www.mdpi.com/1420-3049/28/5/2005
		3-amino-2-naphthoic acid	59.63	https://pubchem.ncbi.nlm.nih.gov/bioassay/588519	https://pubmed.ncbi.nlm.nih.gov/21722674/
	dif. expressed	(-)-Epinephrine	0.520039	https://pubmed.ncbi.nlm.nih.gov/19949113/	https://pubmed.ncbi.nlm.nih.gov/19949113/
		Glutethimide	2.43869	https://pubchem.ncbi.nlm.nih.gov/bioassay/504749	https://pubmed.ncbi.nlm.nih.gov/21817045/
		N-acetyl-LTE4	1.21425	https://www.sciencedirect.com/science/article/abs/pii/B9780080552323620252	https://www.sciencedirect.com/science/article/abs/pii/B9780080552323620252
		Nalidixic acid	3.67391	https://pubchem.ncbi.nlm.nih.gov/compound/4421
		PE(18:1(9Z)/0:0)	2.57809	https://pubchem.ncbi.nlm.nih.gov/bioassay/1141817	https://www.sciencedirect.com/science/article/abs/pii/S0968089614002569
		Protionamide	1.00866	https://pubchem.ncbi.nlm.nih.gov/compound/Protionamide
		Salannin	0.599002	https://pubchem.ncbi.nlm.nih.gov/compound/6437066	https://www.ncbi.nlm.nih.gov/pmc/articles/PMC4791507/ https://www.ncbi.nlm.nih.gov/pmc/articles/PMC9358515/
		Cefotaxime	0.830015	https://pubchem.ncbi.nlm.nih.gov/compound/5742673
		Resolvin D1	3.02775	https://pubchem.ncbi.nlm.nih.gov/compound/44251266	https://www.nature.com/articles/s41418-019-0370-1 https://www.mdpi.com/1661-3821/2/3/18
		Trichostatin A	0.659526	https://pubchem.ncbi.nlm.nih.gov/compound/444732	https://pubmed.ncbi.nlm.nih.gov/36297347/
Other	Unique	(S,S)-(-)-Hydrobenzoin	63.72	https://pubchem.ncbi.nlm.nih.gov/compound/853020
		1,2-dioleoyl-sn-Glycero-3-Phosphate	80.94	https://pubmed.ncbi.nlm.nih.gov/32436672/	https://pubmed.ncbi.nlm.nih.gov/32436672/
		2'-O-Methyladenosine	55.36	https://www.ncbi.nlm.nih.gov/pmc/articles/PMC8287941/ https://www.frontiersin.org/journals/oncology/articles/10.3389/fonc.2020.586789/full https://academic.oup.com/narcancer/article/2/4/zcaa036/6042944
		4-Pyrimidine Methanamine (hydrochloride)	64.2	https://pubchem.ncbi.nlm.nih.gov/compound/42614178
		5(S)-HETE lactone	9.44	https://pubchem.ncbi.nlm.nih.gov/compound/60060292
		7,8-dihydro-L-Biopterin	57.59	https://pubchem.ncbi.nlm.nih.gov/compound/135398687
		Acetyl-L-tyrosine	18.73	https://www.ncbi.nlm.nih.gov/pmc/articles/PMC10563448/
		Acridinium NHS ester	52.43	https://pubchem.ncbi.nlm.nih.gov/compound/135896
		Amiodarone	65.99	https://www.nature.com/articles/s41598-024-55801-3
		Asn-Asn-OH	38.54	https://pubchem.ncbi.nlm.nih.gov/compound/16122514
		5-allyl-5-isobutylbarbituric acid	75.63	https://pubchem.ncbi.nlm.nih.gov/compound/2481	https://pubmed.ncbi.nlm.nih.gov/37874458
		12-(cyclohexylcarbamoylamino)dodecanoic acid	63.61	https://pubchem.ncbi.nlm.nih.gov/compound/22978774	https://www.ncbi.nlm.nih.gov/pmc/articles/PMC10782027/
		DL-β-Leucine	76.23	https://pubchem.ncbi.nlm.nih.gov/compound/857
		DL-o-Tyrosine	50.67	https://pubchem.ncbi.nlm.nih.gov/compound/91482
		Glucocerebrosides	41.14	https://pubchem.ncbi.nlm.nih.gov/compound/10169092	https://pubchem.ncbi.nlm.nih.gov/compound/10169092
		His-TyrMe-OH	68.47	https://pubchem.ncbi.nlm.nih.gov/compound/2723935	https://www.sciencedirect.com/science/article/abs/pii/S0969804305000357
		β-Hydroxyhippuric acid	52.54	https://pubchem.ncbi.nlm.nih.gov/compound/151012
		L-Isoleucine	89.59	https://pubchem.ncbi.nlm.nih.gov/compound/6306
		L-Methionine	61.22	https://pubchem.ncbi.nlm.nih.gov/compound/6137
		L-Methionine S-oxide	34.38	https://pubchem.ncbi.nlm.nih.gov/compound/158980
		L-Phenylalanine	72.49	https://pubchem.ncbi.nlm.nih.gov/compound/6140
		L-Tyrosine	88.58	https://pubchem.ncbi.nlm.nih.gov/compound/6057
		LARIXINIC ACID	19.55	https://pubmed.ncbi.nlm.nih.gov/25352751/ https://pubmed.ncbi.nlm.nih.gov/25608939/	https://pubmed.ncbi.nlm.nih.gov/25352751/ https://pubmed.ncbi.nlm.nih.gov/25608939/
		MDAI	50.97	https://www.ncbi.nlm.nih.gov/pmc/articles/PMC4965292/	https://www.ncbi.nlm.nih.gov/pmc/articles/PMC4965292/
		Met-Thr-OH	16.23	https://pubchem.ncbi.nlm.nih.gov/compound/Met-Thr
		Metanephrine	7.34	https://pubchem.ncbi.nlm.nih.gov/compound/21100
		N-Alpha-acetyllysine	57.31	http://www.ncbi.nlm.nih.gov/pubmed/16465618	http://www.ncbi.nlm.nih.gov/pubmed/16465618
		N-arachidonoyl dihydroxypropylamine	30.61	https://pubchem.ncbi.nlm.nih.gov/bioassay/1645838	https://pubmed.ncbi.nlm.nih.gov/33723432/
		Neostigmine	70.82	https://pubchem.ncbi.nlm.nih.gov/compound/4456	https://www.sciencedirect.com/science/article/abs/pii/B9780128012383973148
		p-cresol	24.31	https://pubchem.ncbi.nlm.nih.gov/bioassay/32248	https://www.sciencedirect.com/science/article/pii/S0028390820304202
		PPOH	76.7	https://pubchem.ncbi.nlm.nih.gov/compound/53741002	https://www.ncbi.nlm.nih.gov/pmc/articles/PMC1760652/
		Propenyl-L-NIO	63.8	https://pubchem.ncbi.nlm.nih.gov/bioassay/412455	https://pubmed.ncbi.nlm.nih.gov/19013076/
		N-ethyl-lidocaine	85.46	https://pubmed.ncbi.nlm.nih.gov/26859646/
		Thiamine	66.07	https://pubchem.ncbi.nlm.nih.gov/compound/1130
		Thiocholesterol	79.68	https://pubchem.ncbi.nlm.nih.gov/compound/65075
		2-(tert-Butylamino)-1-(2-chlorophenyl)ethanol	60.67	https://pubchem.ncbi.nlm.nih.gov/compound/5606
		14,15-dihydroxy-5Z,8Z,11Z-eicosatrienoic acid	4.6	https://pubchem.ncbi.nlm.nih.gov/compound/5283147
		(Z)-7-[(1R,2R,3S,5S)-2-[(E,3S)-3-(2,3-Dihydro-1H-inden-2-yl)-3-hydroxyprop-1-enyl]-3-fluoro-5-hydroxycyclopentyl]hept-5-enoic acid	83.67	https://pubchem.ncbi.nlm.nih.gov/compound/12073628
		11β-13,14-dihydro-15-keto PGF2α	55.73	https://www.caymanchem.com/product/16540
		16-phenoxy tetranor PGF2α	49.54	https://www.caymanchem.com/product/16540
		17-Ketostypolhydroperoxide	92.25	https://pubchem.ncbi.nlm.nih.gov/compound/7009579
		19(R)-hydroxy-PGF1α	14.7	https://www.caymanchem.com/product/15910
		7-Hydroxyprochlorperazine	45.73	https://pubchem.ncbi.nlm.nih.gov/compound/12333094
		9-Hydroxyrisperidone	36.85	https://pubchem.ncbi.nlm.nih.gov/compound/9-Hydroxy-risperidone	https://pubmed.ncbi.nlm.nih.gov/10048600/
		Abu-Phe-OH	59.71	https://pubchem.ncbi.nlm.nih.gov/compound/7408081
		Abu-Val-OH	39.42	--	--
		ALANYL-dl-PHENYLALANINE	90.66	https://pubchem.ncbi.nlm.nih.gov/compound/dl-Alanyl-dl-phenylalanine
		(1-(5-fluoropentyl)-7-hydroxy-1H-indol-3-yl)(naphthalen-1-yl)methanone	66.88	https://pubchem.ncbi.nlm.nih.gov/compound/91738335
		Biopterin	21.12	https://pubchem.ncbi.nlm.nih.gov/compound/135449517	https://www.mdpi.com/2076-3921/12/5/1037
		Clethodim	63.36	https://pubchem.ncbi.nlm.nih.gov/compound/135491728
		Clozapine	21.8	https://pubchem.ncbi.nlm.nih.gov/compound/135398737
		Cystathionine	51.75	https://pubchem.ncbi.nlm.nih.gov/compound/834
		D-Aspartic acid	22.01	https://pubchem.ncbi.nlm.nih.gov/compound/83887
		d[-Arg-2]KYOTORPHAN	75.34	https://pubchem.ncbi.nlm.nih.gov/compound/5702203
		DEACETOXY(7)-7-OXOKHIVORINIC ACID	82.03	https://pubchem.ncbi.nlm.nih.gov/compound/6708640
		N-(1-L-Isoleucyl-L-prolyl)-L-isoleucine	82.75	https://pubchem.ncbi.nlm.nih.gov/compound/94701
		Fludrocortisone acetate	51.36	https://pubchem.ncbi.nlm.nih.gov/compound/225609
		Fluprostenol-d4	80.26	https://pubchem.ncbi.nlm.nih.gov/compound/131668015
		Galβ1-3GlcNAcβ-Sp	70.16	https://pubchem.ncbi.nlm.nih.gov/compound/440994
		Gamma-Glu-Leu	34.7	https://www.caymanchem.com/product/33923/%CE%B3-glu-leu
		Geranylgeranyl PP	74.1	https://pubchem.ncbi.nlm.nih.gov/compound/5497105
		Hexylglutathione	63.14	https://pubchem.ncbi.nlm.nih.gov/compound/97536
		3-(1,1-dimethylheptyl)-6aS,7,10,10aS-tetrahydro-1-hydroxy-6,6-dimethyl-6H-dibenzo[b,d]pyran-9-methanol	72.76	https://www.caymanchem.com/product/10006350/hu-211	https://pubmed.ncbi.nlm.nih.gov/8298080/
		JWH 018 N-pentanoic acid metabolite-d4	58.87	https://www.caymanchem.com/product/9000856/jwh-018-n-pentanoic-acid-metabolite
		JWH 250 N-(5-carboxyxypentyl) metabolite	60.8	https://www.caymanchem.com/product/10938/jwh-250-n-pentanoic-acid-metabolite
		L-phenylalanyl-L-proline	96.3	https://pubchem.ncbi.nlm.nih.gov/compound/7020642
		[1-(5-fluoro-4-hydroxypentyl)-1H-indol-3-yl](4-methyl-1-naphthalenyl)-methanone	89.47	https://www.caymanchem.com/product/11778/mam2201-n-(4-hydroxypentyl)-metabolite
		Mitragynine	65.65	https://www.caymanchem.com/product/11151/mitragynine
		N-Ac-Tyr-Val-Ala-Asp-CHO	73.14	https://pubchem.ncbi.nlm.nih.gov/compound/5311139	https://www.nature.com/articles/s41419-021-04240-3
		N-Carbamylglutamate	19.42	https://pubchem.ncbi.nlm.nih.gov/compound/121396	https://pubmed.ncbi.nlm.nih.gov/26907495/
		N-lactoyl-phenylalanine	48.46	https://pubchem.ncbi.nlm.nih.gov/compound/11075454	https://pubmed.ncbi.nlm.nih.gov/38499766/
		Nicotinamide riboside	52.25	https://pubchem.ncbi.nlm.nih.gov/compound/439924
		6a,7,10,10a-Tetrahydro-3-[5-(1H-imidazol-1-yl)-1,1-dimethylpentyl]-6,6,9-trimethyl-6H-dibenzo[b,d]pyran-1-ol	108.86	https://pubchem.ncbi.nlm.nih.gov/compound/91746136
		Protoporphyrin	87.6	https://pubchem.ncbi.nlm.nih.gov/compound/4971
		Pyridoxal (Vitamin B6)	1.56	https://pubchem.ncbi.nlm.nih.gov/compound/1051
		Triiodothyronine	72.67	https://pubchem.ncbi.nlm.nih.gov/compound/5920
		Val-Abu-OH	43.89	--	--
	dif. expressed	1-AMINOCYCLOBUTANE CARBOXYLIC ACID	0.75146	https://pubs.acs.org/doi/abs/10.1021/jm960390t https://pubmed.ncbi.nlm.nih.gov/231642/	https://pubs.acs.org/doi/abs/10.1021/jm960390t https://pubmed.ncbi.nlm.nih.gov/231642/
		15d-PGA1	0.558733	https://link.springer.com/article/10.1007/s13311-018-00704-1	https://link.springer.com/article/10.1007/s13311-018-00704-1
		17-phenyl trinor Prostaglandin E2 serinol amide	0.563014	https://pubmed.ncbi.nlm.nih.gov/12204699/	https://pubmed.ncbi.nlm.nih.gov/12204699/
		8,11-eicosadiynoic acid	1.22094	https://pubchem.ncbi.nlm.nih.gov/compound/1899
		Benzeneacetic acid, 2-((2,6-dichlorophenyl)amino)-, 4-(3H-1,2-dithiol-3-thione-5-yl)phenyl ester	1.07016	https://www.ncbi.nlm.nih.gov/pmc/articles/PMC9138099/
		benzylazanium	0.883891	https://pubchem.ncbi.nlm.nih.gov/compound/4996382
		Decanoyl m-Nitroaniline	2.39149	https://pubchem.ncbi.nlm.nih.gov/compound/5106032
		2-(2-Aminoethyl)pyridine	0.745985	https://pubchem.ncbi.nlm.nih.gov/compound/75919	https://pubchem.ncbi.nlm.nih.gov/bioassay/87362
		FAMPRIDINE	2.21321	https://pubchem.ncbi.nlm.nih.gov/compound/1727
		L-Lysine	1.26781	https://pubchem.ncbi.nlm.nih.gov/compound/5962
		Methyldopa	0.982085	https://pubchem.ncbi.nlm.nih.gov/compound/38853
		N- (3-TRIFLUOROMETHYLPHENYL)PIPERAZINE (TFMPP)	0.882571	https://pubchem.ncbi.nlm.nih.gov/compound/4296
		N-(2-(Diethylamino)ethyl)-2-methoxy-5-(methylsulfonyl)benzamide	0.74057	https://pubchem.ncbi.nlm.nih.gov/compound/5467
		13,14-dihydro-15-keto-20-ethyl PGF2alpha	3.03535	https://pubchem.ncbi.nlm.nih.gov/compound/5311236	https://www.ncbi.nlm.nih.gov/pmc/articles/PMC3958522/
		8,9-dihydroxy-5Z,11Z,14Z-eicosatrienoic acid	10.9704	https://pubchem.ncbi.nlm.nih.gov/compound/5283144	https://pubmed.ncbi.nlm.nih.gov/15581597/ https://pubmed.ncbi.nlm.nih.gov/17361113/
		8-iso-13,14-dihydro-15-keto-PGF2α	1.7192	https://www.caymanchem.com/product/16670/13%2C14-dihydro-15-keto-prostaglandin-f2%CE%B1	https://pubmed.ncbi.nlm.nih.gov/11309241/
		8-iso-17-phenyl trinor Prostaglandin F2α	1.1819	https://www.caymanchem.com/product/16810/17-phenyl-trinor-prostaglandin-f2%CE%B1
		8-iso-PGE1	3.04916	https://www.caymanchem.com/product/13360/8-iso-prostaglandin-e1
		Adenosine 3'-monophosphate	0.970297	https://pubchem.ncbi.nlm.nih.gov/compound/41211	https://pubmed.ncbi.nlm.nih.gov/22738238/
		AL 8810 methyl ester	1.94144	https://www.caymanchem.com/product/10008370/helping-make-research-possible
		Asp-Phe methyl ester	4.17854	https://pubchem.ncbi.nlm.nih.gov/compound/18610669	https://pubmed.ncbi.nlm.nih.gov/15572260/
		6-(4'-carboxyphenylthio)-5-hydroxy-7,9,11,14-eicosatetraenoic acid	1.1005	https://pubchem.ncbi.nlm.nih.gov/compound/5311015	https://pubmed.ncbi.nlm.nih.gov/25090924/
		2-undecyl-4R-thiazolidinecarboxylic acid	2.24831	https://pubchem.ncbi.nlm.nih.gov/compound/2727678
		D-Biotin	0.582476	https://pubchem.ncbi.nlm.nih.gov/compound/171548
		L-valyl-L-prolyl-L-leucine	13.7874	https://pubchem.ncbi.nlm.nih.gov/compound/146208
		Enterodiol	4.20508	https://pubchem.ncbi.nlm.nih.gov/compound/115089
		Folic acid	0.561003	https://pubchem.ncbi.nlm.nih.gov/compound/135398658
		α-Cyano-4-hydroxycinnamic acid	2.38165	https://pubchem.ncbi.nlm.nih.gov/compound/alpha-Cyano-4-hydroxycinnamic-acid
		L-Histidine	2.15438	https://pubchem.ncbi.nlm.nih.gov/compound/6274
		Lys-Val-OH	45.23	https://pubchem.ncbi.nlm.nih.gov/compound/6992341
		N-(3-Indolylacetyl)-L-isoleucine	2.34493	https://pubchem.ncbi.nlm.nih.gov/compound/644226
		3-isopropyl 5-(2-methoxyethyl) 2,6-dimethyl-4-(3-nitrophenyl)-1,4-dihydropyridine-3,5-dicarboxylate	2.82964	https://pubchem.ncbi.nlm.nih.gov/compound/4497
		Nα-Acetyl-L-lysine	103.84	https://pubchem.ncbi.nlm.nih.gov/compound/92907	https://www.nature.com/articles/s41467-024-46039-8
		Procaterol	1.73684	https://pubchem.ncbi.nlm.nih.gov/compound/4916	https://pubchem.ncbi.nlm.nih.gov/compound/Procaterol
		Prostaglandin E2-biotin	1.20035	https://pubchem.ncbi.nlm.nih.gov/compound/124587500
		Pyroglutamic acid	0.499036	https://pubchem.ncbi.nlm.nih.gov/compound/7405	https://www.nature.com/articles/s41598-020-66941-7
		Thromboxane B2	9.41	https://pubchem.ncbi.nlm.nih.gov/compound/5283137
		Withaferin A	94.71	https://pubchem.ncbi.nlm.nih.gov/compound/265237
